# IER3IP1-mutations cause microcephaly by selective inhibition of ER-Golgi transport

**DOI:** 10.1101/2024.01.17.576044

**Authors:** Mihaela Anitei, Francesca Bruno, Christina Valkova, Therese Dau, Emilio Cirri, Iván Mestres Lascano, Federico Calegari, Christoph Kaether

**Author notes:** Correspondence should be addressed to: Christoph Kaether, Leibniz Institute on Aging, Fritz-Lipmann Institute, Beutenbergstr. 11, 07745 Jena, Germany.

## Abstract

Mutations in the *IER3IP1* (Immediate Early Response-3 Interacting Protein 1) gene can give rise to MEDS1 (Microcephaly with Simplified Gyral Pattern, Epilepsy, and Permanent Neonatal Diabetes Syndrome-1), a severe condition leading to early childhood mortality. The small endoplasmic reticulum (ER)-membrane protein IER3IP1 plays a non-essential role in ER-Golgi transport. Here, we employed secretome and cell-surface proteomics to demonstrate that the absence of IER3IP1 or the presence of the pathogenic p.L78P mutation results in the retention of specific cell-surface receptors and secreted proteins crucial for neuronal migration within the ER. This phenomenon correlates with the distension of ER membranes and increased lysosomal activity. Notably, the trafficking of cargo receptor ERGIC53 and KDEL-receptor 2 is compromised, with the latter leading to the anomalous secretion of ER-localized chaperones. Our investigation extended to in-utero knock-down of *Ier3ip1* in mouse embryo brains, revealing a morphological phenotype in newborn neurons. In summary, our findings provide insights into how the loss or mutation of a 10 kDa small ER-membrane protein can cause a fatal syndrome.
