## supplemental table S7 for "IER3IP1-mutations cause microcephaly by selective inhibition of ER-Golgi transport"

### Sheet: Polarized distribution
Basolateral	Apical		IER3IP1 KO1/Control		http://polarprotdb.ttk.hu
APLP1			Decreased secreome
DSC3			Decreased secreome
	SERPINA1		Decreased secreome
ABCC5	ABCC5		Decreased surface
KITLG			Decreased surface
MET			Decreased surface
SLC12A7	GGT1		Decreased surface
	MME		Decreased surface
	SLC4A2		Decreased surface
ADAM10			Increased secretome
BCAM			Increased secretome
CD44			Increased secretome
CFI			Increased secretome
DAG1			Increased secretome
HYOU1			Increased secretome
IL6ST			Increased secretome
L1CAM			Increased secretome
LRP1			Increased secretome
SEMA4B			Increased secretome
SLC3A2	SLC3A2		Increased secretome
TIMP1			Increased secretome
	BSG		Increased secretome
	LRG1		Increased secretome
ABCC1			Increased surface
ABCC3			Increased surface
ABCC4	ABCC4		Increased surface
ATP1B1			Increased surface
ATP7B	ATP7B		Increased surface
BCAM			Increased surface
CD44			Increased surface
CLSTN1			Increased surface
INSR			Increased surface
ITGA2			Increased surface
ITGA3			Increased surface
ITGB1			Increased surface
ITGB4			Increased surface
LRP1			Increased surface
PLXNB1			Increased surface
SLC3A2	SLC3A2		Increased surface
	ADGRG2		Increased surface
	HEXB		Increased surface
	SLC27A2		Increased surface
	NT5E		Increased surface
